# Diverse molecular mechanisms contribute to differential expression of human duplicated genes

**DOI:** 10.1101/2020.11.27.401752

**Authors:** Colin J. Shew, Paulina Carmona-Mora, Daniela C. Soto, Mira Mastoras, Elizabeth Roberts, Joseph Rosas, Dhriti Jagannathan, Gulhan Kaya, Henriette O’Geene, Megan Y. Dennis

**Affiliations:** Genome Center, University of California, Davis, CA, USA; Integrative Genetics and Genomics Graduate Group, University of California, Davis, CA, USA; MIND Institute, University of California, Davis, CA, USA; Autism Research Training Program, University of California, Davis, CA, USA; Postbaccalaureate Research Education Program, University of California, Davis, CA, USA; Department of Biochemistry & Molecular Medicine, University of California, Davis, CA, USA

**Author notes:** Corresponding author: Megan Y. Dennis, Ph.D., University of California, Davis, School of Medicine, One Shields Avenue, Genome Center, 4303 GBSF, Davis, CA 95616.

## Abstract

Emerging evidence links genes within human-specific segmental duplications (HSDs) to traits and diseases unique to our species. Strikingly, despite being nearly identical by sequence (>98.5%), paralogous HSD genes are differentially expressed across human cell and tissue types, though the underlying mechanisms have not been examined. We compared cross-tissue mRNA levels of 75 HSD genes from 30 families between humans and chimpanzees and found expression patterns consistent with pseudo- or neofunctionalization. In general, ancestral paralogs exhibited greatest expression conservation with chimpanzee orthologs, though exceptions suggest certain derived paralogs may retain or supplant ancestral functions. Concordantly, analysis of long-read isoform sequencing datasets from diverse human tissues and cell lines found that about half of derived paralogs exhibited globally lower expression. To understand mechanisms underlying these differences, we leveraged data from human lymphoblastoid cell lines (LCLs) and found no relationship between paralogous expression divergence and post-transcriptional regulation, sequence divergence, or copy number variation. Considering *cis*-regulation, we reanalyzed ENCODE data and recovered hundreds of previously unidentified candidate CREs in HSDs. We also generated large-insert ChIP-sequencing data for active chromatin features in an LCL to better distinguish paralogous regions. Some duplicated CREs were sufficient to drive differential reporter activity, suggesting they may contribute to divergent *cis*-regulation of paralogous genes. This work provides evidence that *cis*-regulatory divergence contributes to novel expression patterns of recent gene duplicates in humans.
