## Supplementary Tables for "Diverse molecular mechanisms contribute to differential expression of human duplicated genes"

### Sheet: S1
Table S1. HSD genes assayed in this study
Gene symbol	Gencode v27	Gencode v32	GRCh38 coordinates	Evolutionary status	Gene-model source	Notes
ARHGAP11A	ENSG00000198826.10	ENSG00000198826.11	chr15:32615143-32639941	ancestral	yes
ARHGAP11B	ENSG00000187951.10	ENSG00000284906.1	chr15:30624547-30685606	derived
ARHGEF5	ENSG00000050327.14	ENSG00000050327.15	chr7:144355287-144380632	ancestral	yes
ARHGEF34P	ENSG00000204959.4	ENSG00000204959.4	chr7:144272444-144286966	derived
ARHGEF35	ENSG00000213214.4	ENSG00000213214.4	chr7:144186082-144195655	derived
CD8B	ENSG00000172116.21	ENSG00000172116.23	chr2:86815338-86861924	ancestral	yes
CD8BP/CD8B2	ENSG00000254126.6	ENSG00000254126.8	chr2:106487363-106544297	derived
CFC1	ENSG00000136698.8	ENSG00000136698.8	chr2:130592167-130599575	unknown	yes
CFC1B	ENSG00000152093.7	ENSG00000152093.8	chr2:130521196-130528604	unknown
CHRFAM7A	ENSG00000166664.13	ENSG00000166664.13	chr15:30357765-30393849	derived
CHRNA7	ENSG00000175344.17	ENSG00000175344.18	chr15:31923437-32173018	ancestral	yes
DUSP22	ENSG00000112679.14	ENSG00000112679.14	chr6:291629-351355	ancestral	yes
-				derived		DUSP22B in this publication (missing from GRCh38)
FAM72A	ENSG00000196550.10	ENSG00000196550.10	chr1:206186178-206204414	ancestral	yes
FAM72D	ENSG00000215784.5	ENSG00000215784.6	chr1:145095973-145112696	derived
FAM72B	ENSG00000188610.12	ENSG00000188610.12	chr1:121167645-121185539	derived
FAM72C	ENSG00000263513.5	ENSG00000263513.5	chr1:143955363-143971965	derived
FCGR1A	ENSG00000150337.13	ENSG00000150337.13	chr1:149782670-149792518	ancestral	yes
FCGR1B	ENSG00000198019.12	ENSG00000198019.13	chr1:121087344-121097161	derived
FCGR1CP	ENSG00000265531.3	ENSG00000265531.3	chr1:143874792-143883575	derived
FRMPD2	ENSG00000170324.20	ENSG00000170324.21	chr10:48153087-48274696	ancestral	yes
FRMPD2B	ENSG00000150175.13	ENSG00000150175.13	chr10:46870857-46894562	derived
GPR89A	ENSG00000117262.18	ENSG00000117262.19	chr1:145607987-145670650	ancestral	yes
GPR89B	ENSG00000188092.14	ENSG00000188092.15	chr1:147928392-147993592	derived
GPRIN2	ENSG00000204175.5	ENSG00000204175.5	chr10:46549043-46555530	unknown	yes
-				unknown		GPRIN2B in this publication (missing from GRCh38)
GTF2H2C	ENSG00000183474.15	ENSG00000183474.15	chr5:69560207-69594723	ancestral	yes
GTF2H2B	ENSG00000226259.10	ENSG00000226259.10	chr5:70415351-70448015	derived
GTF2H2	ENSG00000145736.14	ENSG00000145736.14	chr5:71032669-71067689	derived
GTF2I	ENSG00000263001.5	ENSG00000263001.6	chr7:74650230-74760692	ancestral	yes
GTF2IP1	ENSG00000277053.4	ENSG00000277053.4	chr7:75185384-75237696	derived
GTF2IP4	ENSG00000233369.7	ENSG00000233369.7	chr7:65084102-65100232	derived
GTF2IRD2	ENSG00000196275.13	ENSG00000196275.14	chr7:74796143-74851551	ancestral	yes
GTF2IRD2B	ENSG00000174428.16	ENSG00000174428.18	chr7:75092572-75149817	derived
GTF2IRD2P1	ENSG00000214544.7	ENSG00000214544.7	chr7:73242750-73280119	derived
HIST2H2BF	ENSG00000203814.6	ENSG00000203814.6	chr1:149782688-149812373	ancestral	yes
HIST2H2BA	ENSG00000223345.3	ENSG00000223345.3	chr1:121087566-121116676	derived
-			chr1:143874964-143904037	derived		HIST2H2BF-D in this publication (unannotated)
HYDIN	ENSG00000157423.17	ENSG00000157423.18	chr16:70802083-71230722	ancestral	yes
HYDIN2	ENSG00000276975.2	ENSG00000276975.3	chr1:146472565-146914294	derived
NAIP	ENSG00000249437.7	ENSG00000249437.7	chr5:70968482-71025114	ancestral	yes
-			chr5:70093037-70128437	derived		NAIP-B in this publication (unannotated)
-			chr5:71101255-71128756	derived		NAIP-C in this publication (unannotated)
-			chr5:71123013-71128756; chr5:70473444-70479184; chr5:69618309-69624049; chr5:70122690-70128437	derived		NAIP-D in this publication (unannotated); multiple identical loci -- potential assembly error
NCF1	ENSG00000158517.13	ENSG00000158517.15	chr7:74773961-74789376	ancestral	yes
NCF1B	ENSG00000182487.12	ENSG00000182487.12	chr7:73220623-73235945	derived
NCF1C	ENSG00000165178.9	ENSG00000165178.9	chr7:75156638-75172044	derived
NPY4R	ENSG00000204174.7	ENSG00000204174.8	chr10:46461098-46465958	unknown	yes
NPY4R2	ENSG00000264717.5	ENSG00000264717.5	chr10:47918738-47923524	unknown
OCLN	ENSG00000197822.10	ENSG00000197822.11	chr5:69492291-69558104	ancestral	yes
-			chr5:70409765-70413251	derived		OCLNP2 in this publication (unannotated, single exon)
LOC647859/OCLNP1		ENSG00000230847.4	chr5:71074224-71093193	derived
OR2A1	ENSG00000221970.2	ENSG00000221970.2	chr7:144312463-144322668	ancestral	yes
OR2A42	ENSG00000212807.2	ENSG00000212807.2	chr7:144228243-144239605	derived
PDZK1	ENSG00000174827.13	ENSG00000174827.13	chr1:145670851-145708148	ancestral	yes
PDZK1P1	ENSG00000215859.9	ENSG00000215859.9	chr1:147993861-148014956	derived
PTPN20CP	ENSG00000278561.1	ENSG00000278561.1	chr10:48064307-48119455	derived
PTPN20	ENSG00000204179.10	ENSG00000204179.10	chr10:46911395-47002488	ancestral	yes
ROCK1	ENSG00000067900.7	ENSG00000067900.8	chr18:20946905-21111813	ancestral	yes
ROCK1P1	ENSG00000263006.6	ENSG00000263006.6	chr18:109064-122219	derived
SERF1A	ENSG00000172058.15	ENSG00000172058.15	chr5:70900664-70918530	ancestral	yes
SERF1B	ENSG00000205572.9	ENSG00000205572.9	chr5:70025246-70043113	derived		Transcripts aligned to to hg38
SMN1	ENSG00000172062.16	ENSG00000172062.16	chr5:70925029-70953942	ancestral	yes
SMN2	ENSG00000205571.13	ENSG00000205571.13	chr5:70049611-70078522	derived
SRGAP2	ENSG00000266028.7	ENSG00000266028.7	chr1:206203344-206464443	ancestral	yes
SRGAP2B	ENSG00000196369.11	ENSG00000196369.11	chr1:144887264-145095528	derived
SRGAP2C	ENSG00000171943.11	ENSG00000171943.12	chr1:121184810-121392874	derived
SRGAP2D	ENSG00000270872.2	ENSG00000270872.2	chr1:143975086-144068350	derived
TCAF1P1	ENSG00000223459.5	ENSG00000223459.6	chr7:143598038-143604839	unknown
TCAF1	ENSG00000198420.9	ENSG00000198420.10	chr7:143851374-143902198	unknown	yes
TCAF2	ENSG00000170379.19	ENSG00000170379.20	chr7:143620951-143730409	unknown	yes
TCAF2P1	ENSG00000159860.6	ENSG00000159860.7	chr7:143800731-143817973	unknown
LOC154761			chr7:143811968-143836717	unknown		Gencode TCAF2C/ENSG00000283528 is an assembly error
TISP43/PRSS40A	ENSG00000183292.12	ENSG00000183292.13	chr2:130570828-130584161	unknown	yes
TISP43B/PRSS40B/LOC646743		ENSG00000184761.8	chr2:130539094-130549883	unknown
Evolutionary status: ancestral, derived, or unknown
Gene-model source: "yes" if transcripts from this paralog were used to map to derived contigs (not necessarily ancestral, if better annotated)

### Sheet: S2
Table S2. Differential expression of HSD genes and gene families between humans and chimpanzees
	heart			kidney			liver			lung			LCL			iPSC			NPC
	logFC	p-value	adj. p-value	logFC	p-value	adj. p-value	logFC	p-value	adj. p-value	logFC	p-value	adj. p-value	logFC	p-value	adj. p-value	logFC	p-value	adj. p-value	logFC	p-value	adj. p-value
ARHGAP11 sum	0.0861326	0.890453	0.952266	0.262324	0.520057	0.70275	0.157776	0.796989	0.920346	0.578185	0.170407	0.402643	0.33881	0.18181	0.292679	-0.0818658	0.477782	0.571752	-0.216823	0.5451	0.908568
ARHGAP11A	-0.57736	0.495098	0.728812	-0.600091	0.102636	0.265446	-0.680903	0.332323	0.611676	-0.308122	0.445446	0.681204	-0.062915	0.837263	0.890039	-0.188678	0.108746	0.173064	0.186383	0.623973	0.934176
ARHGAP11B	-1.21646	0.0216703	0.139878	-0.58022	0.333639	0.541441	-1.00182	0.111041	0.344272	-0.607378	0.163826	0.393621	-1.64617	7.64448e-07	3.10508e-05	-3.85725	1.72691e-16	4.34293e-14	-3.12205	0.00012412	0.0291935
ARHGEF5 sum	1.77388	0.0393831	0.195196	1.23031	0.00204913	0.0203964	0.671909	0.0458687	0.207543	1.33942	0.0119716	0.0792625	3.02832	0.023554	0.0633077	2.16804	1.53566e-09	2.46818e-08	NA	NA	NA
ARHGEF5	1.36097	0.178428	0.441956	0.599996	0.109284	0.276791	0.199349	0.618652	0.81959	0.67008	0.094096	0.282868	2.10013	0.0833873	0.16273	1.03598	2.46908e-05	0.000124774	NA	NA	NA
ARHGEF34P	-0.574399	0.197636	0.466956	-1.2771	0.0168996	0.0819666	-2.64069	0.00010879	0.00477312	-0.60909	0.332858	0.585786	0.0167037	0.991144	0.994199	-0.086838	0.813814	0.861896	NA	NA	NA
ARHGEF35	-3.63499	0.00226984	0.0393845	-3.47755	0.0051757	0.0376113	-4.26121	0.00315339	0.038771	-3.23868	0.00281852	0.0313699	1.22975	0.307691	0.432724	-0.257764	0.655575	0.731692	NA	NA	NA
CD8B sum	-3.09869	0.017722	0.126272	-1.2171	0.0935453	0.251138	NA	NA	NA	-1.85579	0.0101625	0.0709903	NA	NA	NA	-1.37804	0.000336046	0.00121639	NA	NA	NA
CD8B	-3.34138	0.0122016	0.100406	-3.20191	0.00282311	0.0254906	NA	NA	NA	-1.98848	0.00640411	0.0526484	NA	NA	NA	-1.5495	0.000110284	0.000458984	NA	NA	NA
CD8BP	-4.62961	0.00151579	0.0317956	-2.4362	0.0289805	0.117293	NA	NA	NA	-5.31775	1.51843e-05	0.00146422	NA	NA	NA	-4.43643	3.95689e-08	4.34318e-07	NA	NA	NA
CHRNA7 sum	0.416416	0.514157	0.741285	-1.22604	0.023466	0.102451	-0.0198163	0.971639	0.989457	1.34111	0.0399986	0.168239	0.0831947	0.881108	0.920116	-0.570883	0.144226	0.218101	2.10666	0.0249595	0.242098
CHRNA7	NA	NA	NA	-2.59	0.000207818	0.00434004	-1.08158	0.0535209	0.228076	NA	NA	NA	NA	NA	NA	-1.14915	0.00594092	0.0147326	1.34214	0.0800782	0.45109
CHRFAM7A	-0.221181	0.770504	0.892627	-1.9766	0.00241781	0.0228949	-1.02072	0.143847	0.3947	0.880933	0.174155	0.407009	-1.77118	0.0448993	0.101866	-2.09006	0.00033497	0.00121286	0.959833	0.28987	0.774879
DUSP22 sum	-0.128515	0.652826	0.825188	0.314909	0.204823	0.406012	0.793356	0.0274805	0.152971	-0.13592	0.491758	0.717942	0.797317	0.00123059	0.00701738	0.35654	0.0249011	0.0503712	0.199204	0.604952	0.930519
DUSP22	-0.409328	0.192153	0.459886	0.0480543	0.822148	0.908501	0.551971	0.109089	0.341415	-0.410533	0.061839	0.218363	0.235735	0.210564	0.327546	0.196418	0.203344	0.28939	-0.0762616	0.841338	0.978923
DUSP22B	-2.79977	7.63783e-05	0.00626762	-2.63851	0.000236739	0.00473512	-1.82452	0.000223521	0.00734139	-2.69159	2.79719e-06	0.000724351	-0.886614	0.0130205	0.0405846	-2.88513	5.10141e-12	1.74828e-10	-2.40035	0.000837349	0.0445503
FAM72 sum	1.38447	0.0819316	0.29371	NA	NA	NA	NA	NA	NA	1.1326	0.0308844	0.143809	1.83768	0.000330696	0.00266125	1.8296	7.65507e-09	1.01132e-07	1.29229	0.0243288	0.238552
FAM72A	NA	NA	NA	NA	NA	NA	NA	NA	NA	NA	NA	NA	-0.0209356	0.954134	0.970049	0.107164	0.5572	0.646188	-0.559925	0.306523	0.787675
FAM72B	NA	NA	NA	NA	NA	NA	NA	NA	NA	NA	NA	NA	0.00354061	0.993989	0.996285	0.252387	0.147328	0.222036	-0.564679	0.284125	0.76736
FAM72C	NA	NA	NA	NA	NA	NA	NA	NA	NA	NA	NA	NA	-0.253635	0.412086	0.537407	-0.938721	0.00532464	0.0133749	-0.639819	0.221337	0.702262
FAM72D	NA	NA	NA	NA	NA	NA	NA	NA	NA	NA	NA	NA	-0.51411	0.301689	0.426521	-0.381122	0.0903318	0.14828	-1.01914	0.0819088	0.455707
FCGR1 sum	-1.25824	0.177714	0.441627	0.0854969	0.922576	0.962928	-0.0108575	0.989209	0.996008	-0.483986	0.365777	0.617807	NA	NA	NA	NA	NA	NA	NA	NA	NA
FCGR1A	-2.13276	0.0501728	0.221222	NA	NA	NA	-0.867301	0.271738	0.55262	-1.4581	0.0239986	0.122912	NA	NA	NA	NA	NA	NA	NA	NA	NA
FCGR1B	-2.50802	0.0222214	0.141854	NA	NA	NA	-1.47883	0.142849	0.393008	-2.05945	0.00046085	0.00956009	NA	NA	NA	NA	NA	NA	NA	NA	NA
FCGR1CP	-4.27715	0.00722445	0.0750167	NA	NA	NA	-2.96658	0.0108926	0.0867268	-3.32216	0.000356277	0.00814085	NA	NA	NA	NA	NA	NA	NA	NA	NA
FRMPD2 sum	NA	NA	NA	-1.4041	0.00612867	0.0423049	NA	NA	NA	1.07273	0.0767291	0.249936	1.33678	0.168791	0.277309	NA	NA	NA	NA	NA	NA
FRMPD2	NA	NA	NA	-1.80368	0.00657511	0.0441641	NA	NA	NA	0.679421	0.249533	0.498537	1.3248	0.165884	0.273663	NA	NA	NA	NA	NA	NA
FRMPD2B	NA	NA	NA	-4.18438	0.000888156	0.0117245	NA	NA	NA	-1.04392	0.0737561	0.244094	-5.00335	0.00862401	0.030225	NA	NA	NA	NA	NA	NA
GPR89 sum	0.67693	0.116894	0.35691	0.655705	0.0765661	0.220611	0.400099	0.191377	0.459361	0.210549	0.324343	0.576328	1.04244	1.60401e-05	0.000274597	0.75032	1.99347e-05	0.000103239	0.287152	0.411267	0.857751
GPR89A	0.0149549	0.954841	0.981714	-0.488126	0.053234	0.173781	-0.447857	0.190717	0.458404	-0.925571	0.00187542	0.0240823	-0.09414	0.688475	0.779781	-0.265786	0.0660155	0.114334	-0.410312	0.259972	0.741929
GPR89B	-1.27381	0.163947	0.42429	-0.169859	0.675609	0.816672	-0.80788	0.0293836	0.158459	-0.674403	0.0174602	0.101174	0.136281	0.420259	0.545335	-0.24226	0.139353	0.212169	-1.11749	0.0162097	0.19216
GPRIN2 sum	NA	NA	NA	1.65649	0.00643562	0.0436299	NA	NA	NA	1.30628	0.0456524	0.182892	NA	NA	NA	0.291893	0.15821	0.235455	NA	NA	NA
GPRIN2	NA	NA	NA	0.421155	0.490098	0.679874	NA	NA	NA	-0.332341	0.543634	0.755487	NA	NA	NA	-1.03596	0.000867977	0.0027786	NA	NA	NA
GPRIN2B	NA	NA	NA	0.778393	0.106891	0.272791	NA	NA	NA	0.736175	0.198098	0.438477	NA	NA	NA	-0.491421	0.0221658	0.0456972	NA	NA	NA
GTF2H2 sum	1.09568	0.0121551	0.10068	1.14654	0.00967941	0.0572764	0.875479	0.0178616	0.117873	1.02926	0.00128482	0.0190297	1.43762	8.04185e-06	0.000165892	1.54072	9.45213e-10	1.61651e-08	1.48637	0.00470114	0.0990397
GTF2H2	-0.223406	0.467798	0.709859	-0.452425	0.235614	0.441533	-0.601354	0.0643768	0.253254	-0.59999	0.0656757	0.226188	-0.61885	0.0150954	0.0454733	0.0209871	0.931715	0.951466	-0.443143	0.266934	0.749104
GTF2H2B	-0.78723	0.135912	0.384032	-0.777003	0.157375	0.346468	-1.20759	0.0256288	0.147004	-1.03351	0.00517254	0.0459703	-0.125465	0.670355	0.765045	-0.431814	0.0263908	0.0529271	-1.22349	0.215131	0.695778
GTF2H2C	-0.578162	0.457537	0.702499	-0.408391	0.148191	0.334023	-0.502885	0.102474	0.329834	-0.159501	0.461624	0.693627	0.156351	0.359678	0.485026	0.0667972	0.641432	0.719145	0.867858	0.0451224	0.336047
GTF2I sum	0.478306	0.0758628	0.28047	0.959337	0.00177186	0.0185979	0.574748	0.088521	0.304615	0.838736	0.0055165	0.0480948	0.219342	0.180068	0.290749	0.944947	5.59172e-08	5.85024e-07	1.06766	0.0251828	0.243249
GTF2I	-1.39215	0.0100618	0.0914121	-0.89194	0.00240433	0.0228949	-1.2839	0.00535298	0.0547047	-0.783324	0.0163946	0.0967167	-0.74212	0.0471886	0.105822	-0.112354	0.351406	0.449771	0.007459	0.983812	0.998028
GTF2IP1	-1.03314	0.0154234	0.116183	-0.847617	0.0257854	0.10899	-0.789728	0.088325	0.303656	-1.30879	0.00531949	0.0465763	-1.94437	0.000367536	0.002881	-1.46109	1.41699e-10	3.05574e-09	-1.31849	0.012346	0.166143
GTF2IP4	-1.05903	0.00615679	0.0687589	-0.293119	0.211037	0.41364	-1.26274	0.00437743	0.0477453	-0.362841	0.163979	0.393708	-2.30747	2.10694e-06	6.41053e-05	-0.694349	9.10735e-05	0.00038907	-0.25751	0.5236	0.902645
GTF2IRD2 sum	0.893586	0.0367345	0.188115	0.912883	0.000430877	0.00707102	0.59331	0.0824226	0.291973	0.544966	0.0507832	0.194619	0.866273	0.0019786	0.00992023	0.488347	0.00638683	0.0156735	0.716019	0.0711076	0.426879
GTF2IRD2	-1.11522	0.0108727	0.0951455	-0.914179	0.00914992	0.0550044	-1.46576	0.000772988	0.0162945	-1.29849	0.00349297	0.0359145	-0.870707	0.0333466	0.0815543	-1.13178	0.000281695	0.00104542	-0.69716	0.17407	0.638126
GTF2IRD2B	0.272083	0.289551	0.563413	0.346378	0.135364	0.316507	0.0569911	0.828013	0.931913	0.0211138	0.936909	0.975281	0.310112	0.139461	0.240689	-0.0929703	0.70657	0.775449	0.316025	0.402012	0.850236
GTF2IRD2P1	-4.68681	0.00113603	0.0269561	-2.80154	0.00097006	0.0124673	-2.69087	0.0104708	0.0845485	-4.02102	2.02995e-07	0.000322866	-3.32114	0.0180293	0.0517293	-5.50977	3.18835e-09	4.63639e-08	-5.80894	0.000317	0.034074
HIST2H2BF sum	-0.054355	0.917148	0.964241	0.386084	0.336016	0.543716	1.62918	0.326271	0.60685	2.67676	0.0302524	0.141924	0.667101	0.196484	0.310421	1.71239	0.00349418	0.0092742	NA	NA	NA
HIST2H2BF	-0.813319	0.187157	0.453562	-0.401415	0.397463	0.59986	1.09947	0.554778	0.782117	2.15206	0.140588	0.361556	0.653757	0.210511	0.32752	NA	NA	NA	NA	NA	NA
HIST2H2BA	-3.59215	0.00922598	0.0866157	-2.23037	0.0102079	0.0593436	-2.87824	0.0161603	0.110858	-0.415402	0.628937	0.811024	-5.86317	9.58471e-07	3.60168e-05	NA	NA	NA	NA	NA	NA
HIST2H2BF-D	-4.59116	0.00293085	0.0451414	-3.25628	0.00306925	0.026994	-2.75344	0.0562354	0.234116	-1.04249	0.253837	0.503145	-5.35204	2.8916e-05	0.000428095	0.823019	0.278546	0.373074	NA	NA	NA
HYDIN sum	1.91163	0.0192787	0.131082	1.48828	0.00723527	0.0471616	0.0474891	0.94327	0.980149	1.26368	0.017527	0.101783	NA	NA	NA	1.34428	0.000325658	0.0011838	0.375038	0.454483	0.875809
HYDIN	NA	NA	NA	1.22445	0.0108752	0.0616839	-0.35392	0.732244	0.885021	0.961288	0.120516	0.3287	NA	NA	NA	0.60108	0.0936609	0.152907	0.317469	0.525015	0.903074
HYDIN2	1.64581	0.0673995	0.261642	-1.23204	0.0496148	0.166111	-1.64838	0.0130055	0.0970803	-1.33823	0.00345414	0.035652	NA	NA	NA	0.280289	0.495044	0.58843	-4.38264	0.000960675	0.0464012
NAIP sum	2.11453	0.00168607	0.0338916	2.46524	0.00327093	0.0282884	1.30277	0.0168995	0.11424	0.389072	0.232296	0.478569	4.04095	4.59665e-07	2.19183e-05	4.44869	1.1595e-05	6.41309e-05	4.94778	0.00402538	0.0931293
NAIP	0.540222	0.34533	0.614618	1.00383	0.143512	0.327259	0.29537	0.602595	0.811382	-0.569261	0.08258	0.261746	2.38379	0.00112717	0.00656734	2.89081	0.00141456	0.0042402	3.65559	0.005612	0.109452
NAIP-B	1.29301	0.0406057	0.197947	0.982184	0.166581	0.357362	-0.947996	0.0641683	0.252718	-1.27792	0.00322969	0.0343213	2.31335	6.66562e-05	0.000811689	1.81173	0.125147	0.194207	3.15719	0.037829	0.304548
NAIP-C	-1.68867	0.0396301	0.195408	-0.189634	0.675889	0.816834	-1.24178	0.0473819	0.210741	-2.60169	0.000112606	0.00406297	2.44751	0.00729512	0.0266814	1.68151	0.0886344	0.14587	2.89031	0.010904	0.156183
NAIP-D	-8.30135	0.000271124	0.0121971	-8.88684	5.08872e-06	0.000508024	-8.72887	5.05616e-05	0.00310572	-10.3363	1.63837e-05	0.00151488	-4.93966	7.53195e-05	0.000888102	NA	NA	NA	NA	NA	NA
NCF1 sum	0.617953	0.413523	0.670387	0.314028	0.483181	0.673679	1.22234	0.0781171	0.282546	-0.392681	0.477356	0.706688	1.86464	0.00011681	0.00122	NA	NA	NA	NA	NA	NA
NCF1	-1.14688	0.339666	0.609124	NA	NA	NA	0.226852	0.756906	0.897924	-1.24917	0.0304726	0.141948	0.984267	0.0140021	0.0429248	NA	NA	NA	NA	NA	NA
NCF1B	-2.4817	0.0313288	0.171778	NA	NA	NA	-1.14277	0.162671	0.420701	-2.79236	0.00158442	0.0218195	-0.986352	0.0484705	0.108027	NA	NA	NA	NA	NA	NA
NCF1C	-0.973357	0.101625	0.330514	NA	NA	NA	-0.543687	0.357154	0.634339	-2.39693	0.00191948	0.0244253	0.129388	0.673982	0.767612	NA	NA	NA	NA	NA	NA
OCLN sum	2.52059	0.0485947	0.217221	0.667477	0.0710489	0.210545	-0.203463	0.561903	0.786222	-0.0288519	0.927631	0.971532	2.60262	0.000145519	0.00143277	0.493132	0.0144725	0.0317043	0.847379	0.232189	0.716311
OCLN	0.894937	0.519212	0.744992	0.197771	0.541911	0.720313	-0.792417	0.0584368	0.239185	-0.413836	0.255154	0.504806	1.88701	0.00388307	0.0166202	0.322383	0.083741	0.139183	0.62459	0.481093	0.884419
LOC647859	0.606144	0.569774	0.773929	-2.35167	0.00241862	0.0228949	-3.42825	0.000414323	0.0110054	-3.50825	0.00154114	0.0214539	0.329546	0.549093	0.664932	-3.88436	5.9914e-06	3.60011e-05	-2.30176	0.261733	0.743408
OCLNP2	0.00635884	0.99261	0.997676	-2.56993	0.000299686	0.00549927	-2.88957	0.000530481	0.0128981	-3.8312	3.48243e-06	0.000724351	-0.273768	0.582948	0.694122	-4.79463	8.22298e-14	5.88373e-12	-3.62547	0.0226754	0.229426
OR2A1 sum	NA	NA	NA	NA	NA	NA	NA	NA	NA	NA	NA	NA	2.65443	0.00153365	0.00825759	NA	NA	NA	NA	NA	NA
OR2A1	NA	NA	NA	NA	NA	NA	NA	NA	NA	NA	NA	NA	NA	NA	NA	NA	NA	NA	NA	NA	NA
OR2A42	NA	NA	NA	NA	NA	NA	NA	NA	NA	NA	NA	NA	1.59822	0.248822	0.369854	NA	NA	NA	NA	NA	NA
PDZK1 sum	0.218234	0.893575	0.953652	-1.52882	0.0955064	0.254483	-1.09217	0.119716	0.360032	-1.175	0.124582	0.335572	0.330888	0.371569	0.497217	1.0864	0.0502827	0.0908694	0.847379	0.232189	0.716311
PDZK1	-0.383973	0.812864	0.914562	-1.53934	0.094347	0.252602	-1.12431	0.112851	0.347933	-2.98489	0.0303009	0.141438	-0.81951	0.131155	0.229506	-1.08625	0.0782533	0.131752	NA	NA	NA
PDZK1P1	-2.56773	0.000438116	0.0158435	-8.34133	3.54663e-09	3.8126e-05	-6.80751	5.69285e-08	0.000199318	-2.56458	0.00109492	0.0168987	-0.671729	0.148528	0.252218	0.697179	0.267307	0.361219	NA	NA	NA
PTPN20 sum	0.438712	0.505414	0.735567	1.41612	0.0378994	0.139109	5.16124	0.00224466	0.0319143	4.21946	5.66911e-05	0.00286459	3.91219	0.00201859	0.0100708	6.03912	2.08936e-11	5.86154e-10	7.82206	0.0120406	0.164314
PTPN20	-1.85251	0.136521	0.384751	-0.151398	0.804391	0.898637	NA	NA	NA	NA	NA	NA	-1.0185	0.496072	0.617085	NA	NA	NA	NA	NA	NA
PTPN20CP	-0.323364	0.550276	0.764792	0.78084	0.197625	0.397097	4.98333	0.00563498	0.0566605	3.93847	0.000316509	0.00755905	3.85635	0.00188984	0.00960467	6.03026	2.33416e-11	6.4905e-10	7.80246	0.0151479	0.185017
ROCK1 sum	-0.354755	0.248174	0.521932	-0.013225	0.942156	0.972578	-0.204799	0.412876	0.68059	0.179007	0.394453	0.640745	-0.326409	0.0816665	0.160073	0.330571	0.00309985	0.00835254	0.19462	0.561551	0.914227
ROCK1	-0.540764	0.130812	0.377089	-0.296214	0.186855	0.383356	-0.469649	0.160363	0.417693	0.0232501	0.929362	0.973002	-0.401973	0.110407	0.201459	0.313261	0.00490005	0.0124474	0.175515	0.60046	0.927938
ROCK1P1	-3.42435	1.29464e-05	0.00266832	-2.82729	1.91412e-05	0.00105953	-2.78285	5.47312e-06	0.000930218	-3.71161	4.6485e-05	0.00246838	-5.51219	1.10939e-06	4.04373e-05	-5.98774	2.96973e-18	2.03141e-15	-5.73287	1.31e-05	0.0235646
SERF1 sum	0.950863	0.0444556	0.208271	1.41189	0.0161251	0.0794494	1.23519	0.0121179	0.0930544	1.90944	0.000772476	0.0135605	1.10253	0.000758584	0.00492782	1.16669	5.73637e-05	0.000260239	1.44645	0.0166743	0.195676
SERF1A	-2.62652	0.0331815	0.177134	-3.33261	0.000561555	0.00855441	-2.38206	0.00220646	0.0313779	-1.06936	0.0226711	0.118816	-3.64849	0.000559861	0.00392441	-3.40994	6.89221e-10	1.22519e-08	-2.21201	0.022503	0.229211
SERF1B	0.625891	0.153448	0.409587	1.34742	0.017072	0.0825638	1.01153	0.0303277	0.161387	1.6826	0.00161943	0.0220886	1.00754	0.00117277	0.00677243	1.10211	0.000107484	0.000449191	1.26877	0.0258825	0.246507
SMN sum	0.582371	0.13214	0.379147	0.452081	0.18281	0.37892	0.142461	0.621909	0.821199	0.48375	0.162896	0.392114	0.330175	0.238837	0.358796	0.422374	0.0291942	0.0575961	0.359452	0.318505	0.798635
SMN1	-0.264414	0.507917	0.73691	-0.155407	0.43909	0.635906	-0.555161	0.0785089	0.283061	-0.0837105	0.726313	0.870453	0.0548654	0.810832	0.871443	0.143577	0.401582	0.499197	0.0328887	0.931413	0.99274
SMN2	-1.44345	0.101992	0.330677	-1.52706	0.03723	0.137386	-2.18232	0.0164463	0.111636	-2.36929	0.0250652	0.126117	-3.35169	0.00214577	0.0105665	-2.4417	7.8567e-07	6.00883e-06	-2.02596	0.00168959	0.0597392
SRGAP2 sum	1.07347	0.0158635	0.118835	1.49333	0.000115768	0.00311174	0.830068	0.191383	0.459361	0.763709	0.0221646	0.117806	0.492045	0.214032	0.331456	1.65722	2.56673e-08	2.96903e-07	1.09409	0.0242106	0.238237
SRGAP2	-0.176874	0.649502	0.823391	0.120051	0.70365	0.835861	-0.675861	0.144355	0.395225	-0.552359	0.09985	0.292771	-1.17341	0.0105367	0.0347946	-0.0443377	0.818147	0.865235	-0.245769	0.492199	0.888531
SRGAP2B	-0.895128	0.0151273	0.114684	-0.292143	0.521348	0.704452	-1.23224	0.0218938	0.133283	-1.00427	0.00689537	0.0548854	-0.98512	0.0302889	0.0761505	0.00729941	0.976862	0.9844	-0.767388	0.118336	0.539156
SRGAP2C	-0.885105	0.0150228	0.114087	-0.171525	0.554991	0.730808	-0.710115	0.0602007	0.243557	-1.09628	0.00888033	0.0646872	-1.3203	0.00246923	0.0117806	-5.93447e-05	0.999746	0.999805	-0.776932	0.125744	0.552635
SRGAP2D	-3.79523	1.01026e-05	0.00241494	-5.23302	2.11012e-08	4.2276e-05	-4.6881	0.0132637	0.0984708	-4.38414	6.43999e-07	0.000473194	-4.7327	6.24522e-05	0.000776393	-2.91313	0.000478476	0.00164769	-3.18779	8.78e-05	0.0291935
TCAF1 sum	0.416708	0.382447	0.645683	0.562397	0.0255309	0.108359	0.270467	0.557911	0.78413	0.711846	0.0215815	0.116322	0.304331	0.479637	0.602384	0.0937435	0.671473	0.745524	0.373766	0.338087	0.813631
TCAF1	-0.781416	0.20379	0.474663	-0.826316	0.0314596	0.123573	-1.25423	0.0484965	0.213795	-0.253966	0.486014	0.714011	-0.801888	0.1307	0.228951	-0.0787247	0.743394	0.80481	0.244206	0.54509	0.907123
TCAF1P1	-0.513269	0.340431	0.609818	-0.151866	0.505459	0.691802	-0.364351	0.37033	0.64669	-0.427311	0.198569	0.439051	-0.95159	0.0976853	0.183462	-6.69881	1.49512e-06	1.06337e-05	-3.79508	0.0153349	0.185724
TCAF2 sum	1.10707	0.179835	0.443939	0.505557	0.160187	0.349666	0.926837	0.313939	0.595627	1.53493	0.00102797	0.016314	0.974064	0.091689	0.174599	NA	NA	NA	-1.31043	0.190552	0.661828
TCAF2	0.975571	0.260405	0.533796	0.416514	0.217655	0.421391	0.830353	0.387432	0.661302	1.41322	0.00379045	0.0376777	0.932666	0.110093	0.200925	NA	NA	NA	0.244206	0.54509	0.907123
TCAF2P1	-2.57743	0.000416337	0.0153421	-3.56911	3.43706e-05	0.00153315	-3.11777	0.000989107	0.0188581	-2.10502	7.22111e-05	0.0031106	-4.39756	7.90155e-06	0.000163087	NA	NA	NA	-3.79508	0.015335	0.185724
LOC154761	-7.44671	1.26798e-05	0.00266832	-8.77236	2.57553e-06	0.00037892	-8.53013	9.66314e-05	0.00440529	-9.50871	1.82588e-06	0.000686218	-10.2184	1.2743e-06	4.40684e-05	NA	NA	NA	-8.2131	0.000714775	0.0426474
logFC: log2 fold-change of human/chimpanzee expression
p-value: raw p-value for logFC unequal to zero (limma-voom)
adj. p-value: Benjamini-Hochberg corrected p-value
NA: not expressed

### Sheet: S3 
Table S3. RNA-seq quantification of HSD expression in LCLs
	GEUVADIS (N=445)					Pickrell et al. 2010 (N=72)
gene	median	mean	sd	expressed	family expressed	median	mean	sd	expressed
ARHGAP11A	22.6727	23.1363	9.05356	TRUE	TRUE	13.9147	14.8837	8.00328	TRUE
ARHGAP11B	3.62012	3.91544	2.22434	TRUE		2.7214	3.64493	2.77122	TRUE
ARHGEF5	2.6983	2.83526	1.16578	TRUE	TRUE	2.18077	2.43616	1.13017	TRUE
ARHGEF34P	1.30618	1.46475	0.875931	TRUE		0.780964	1.08762	1.00251	TRUE
ARHGEF35	2.5002	2.83155	1.88508	TRUE		3.52743	3.83858	2.31002	TRUE
CD8B	0	0.0205754	0.0945296	FALSE	FALSE	0	0.0191085	0.0716521	FALSE
CD8BP	0	0.0194942	0.0951518	FALSE		0	0.0241061	0.0705308	FALSE
CFC1	0	0.00800243	0.0836642	FALSE	FALSE	0	0.00340404	0.013791	FALSE
CFC1B	0	0.000289359	0.00322099	FALSE		0	0.00465867	0.0164073	FALSE
CHRNA7	0.0163775	0.0536704	0.209166	FALSE	FALSE	0.075342	0.0983742	0.120532	FALSE
CHRFAM7A	0.0342585	0.104159	0.21019	FALSE		0.044884	0.218229	0.44349	FALSE
DUSP22	59.0581	59.0632	12.8419	TRUE	TRUE	34.7641	35.419	9.90409	TRUE
DUSP22B	14.8881	17.1256	10.5395	TRUE		16.1333	18.4644	10.1391	TRUE
FAM72A	10.6836	10.9444	3.03712	TRUE	TRUE	5.1807	6.06503	4.00822	TRUE
FAM72D	9.11233	9.32302	2.67471	TRUE		8.04006	9.15324	4.41516	TRUE
FAM72B	12.5847	12.8187	3.24745	TRUE		12.6891	14.6411	10.7489	TRUE
FAM72C	9.91429	10.1849	4.00106	TRUE		3.57573	4.60217	3.71851	TRUE
FCGR1A	0	0.00784338	0.0418846	FALSE	FALSE	0	0.00388467	0.0181478	FALSE
FCGR1B	0	0.012186	0.121361	FALSE		0	0.0189127	0.0627474	FALSE
FCGR1CP	0	0.00394974	0.0201604	FALSE		0	0.00208586	0.0120988	FALSE
FRMPD2	1.07483	1.37073	1.21054	TRUE	TRUE	0.891674	1.16557	1.92098	TRUE
FRMPD2B	0.15362	0.267846	0.396757	FALSE		0.143606	0.294809	0.574102	FALSE
GPR89A	10.3341	10.6782	2.42313	TRUE	TRUE	5.40632	5.72341	1.78157	TRUE
GPR89B	11.4488	11.7955	2.98546	TRUE		5.86499	5.97418	1.92455	TRUE
GPRIN2	0	0.00218225	0.0232406	FALSE	FALSE	0	0.0012743	0.00620553	FALSE
GPRIN2B	0	0.0023243	0.0235558	FALSE		0	0.000869942	0.00430462	FALSE
GTF2H2C	39.9475	41.1175	11.1151	TRUE	TRUE	12.2482	13.6759	6.89031	TRUE
GTF2H2B	12.449	12.7923	6.53802	TRUE		12.577	12.5029	6.05065	TRUE
GTF2H2	4.13943	4.99885	3.23831	TRUE		9.70596	9.66499	4.29405	TRUE
GTF2I	69.9101	69.8164	20.3353	TRUE	TRUE	56.7328	56.4278	18.7648	TRUE
GTF2IP1	37.7607	37.9182	11.9952	TRUE		22.9107	24.1698	6.77244	TRUE
GTF2IP4	18.4593	18.8863	6.2022	TRUE		3.43321	4.20841	2.93159	TRUE
GTF2IRD2	7.24807	7.65407	3.49452	TRUE	TRUE	1.66539	3.20265	3.59818	TRUE
GTF2IRD2B	10.8293	10.8976	3.96441	TRUE		11.9838	11.9656	5.04147	TRUE
GTF2IRD2P1	0.097935	0.251327	1.18817	FALSE		0.569855	4.75549	7.11156	TRUE
HIST2H2BF	0.570927	0.764805	0.849974	FALSE	FALSE	1.41009	1.59386	0.928283	TRUE
HIST2H2BA	0	0.00994369	0.071138	FALSE		0	0.0564909	0.394784	FALSE
HIST2H2BF-D	0	0.0134707	0.101596	FALSE		0	0.00183342	0.0151204	FALSE
HYDIN	0.0037035	0.0343155	0.323299	FALSE	FALSE	0.002468	0.0475696	0.100801	FALSE
HYDIN2	0.028669	0.07422	0.464913	FALSE		0.033483	0.0740358	0.115713	FALSE
NAIP	1.11527	1.27771	0.876603	TRUE	TRUE	0.481773	0.70945	0.645851	FALSE
NAIP-B	1.37418	1.5986	1.15025	TRUE		0.241104	0.342276	0.363017	FALSE
NAIP-C	0.719967	0.861899	0.619654	FALSE		0.602309	0.754116	0.558854	FALSE
NAIP-D	0.245045	0.382336	0.502296	FALSE		0	0.151477	0.335443	FALSE
NCF1	276.828	287.731	84.7375	TRUE	TRUE	225.042	252.069	151.455	TRUE
NCF1B	66.006	72.4944	34.6889	TRUE		101.054	115.727	80.4916	TRUE
NCF1C	116.188	124.033	46.8001	TRUE		138.807	148.061	63.2931	TRUE
NPY4R	0	0.00194811	0.0364426	FALSE	FALSE	0	0.000456362	0.00376366	FALSE
NPY4R2	0	0.00175023	0.0329792	FALSE		0	0.00379371	0.0251008	FALSE
OCLN	1.51158	1.86126	1.54947	TRUE	TRUE	1.5097	1.86761	1.51857	TRUE
OCLNP2	0.230191	0.287857	0.283836	FALSE		0	0.0909526	0.173673	FALSE
OCLNP1	0.619073	0.849275	0.833679	FALSE		0.754567	0.967258	0.982717	FALSE
OR2A1	0.0648745	0.1065	0.129247	FALSE	FALSE	0	0.0315847	0.0758555	FALSE
OR2A42	0.086713	0.114898	0.109626	FALSE		0.041184	0.060163	0.0637849	FALSE
PDZK1	0.315184	0.364621	0.248878	FALSE	FALSE	0.324465	0.382003	0.340236	FALSE
PDZK1P1	0.246629	0.288798	0.188581	FALSE		0.154441	0.183074	0.135179	FALSE
PTPN20CP	0.56221	0.707129	0.57931	FALSE	FALSE	0.352052	0.520948	0.746835	FALSE
PTPN20	0.125411	0.253652	0.390529	FALSE		0	0.070451	0.123777	FALSE
ROCK1	27.1785	26.5765	7.60913	TRUE	TRUE	15.7945	16.1069	4.67577	TRUE
ROCK1P1	0.638355	0.969941	4.27991	FALSE		0.197649	1.12271	2.72294	TRUE
SERF1A	0.359958	1.46075	2.16156	TRUE	TRUE	0.223887	0.878933	1.33598	FALSE
SERF1B	27.3841	28.1821	7.89827	TRUE		21.5175	21.9984	7.79514	TRUE
SMN1	41.0569	42.8251	10.9048	TRUE	TRUE	26.0468	25.9821	10.3834	TRUE
SMN2	29.8354	32.0323	17.5877	TRUE		11.6091	37.5146	55.232	TRUE
SRGAP2	4.70648	5.21517	2.19883	TRUE	TRUE	4.30832	4.77682	2.77488	TRUE
SRGAP2B	1.74148	2.02562	1.22624	TRUE		2.08771	2.41862	1.74201	TRUE
SRGAP2C	1.51378	1.63147	0.659014	TRUE		1.52941	2.01683	1.68438	TRUE
SRGAP2D	0.875307	1.05104	0.783073	TRUE		1.99465	3.73069	5.08719	TRUE
TCAF1P1	2.75763	2.83092	1.46784	TRUE	TRUE	1.68338	1.81183	0.976386	TRUE
TCAF1	4.34529	4.57998	2.16543	TRUE		2.50468	2.64083	1.20485	TRUE
TCAF2	10.4518	10.5341	4.13119	TRUE	TRUE	3.70477	4.04868	2.06895	TRUE
TCAF2P1	0.731399	0.847048	0.602673	FALSE		0.553146	0.608372	0.40732	FALSE
LOC154761	1.97732	2.40809	2.52493	TRUE		0	0.453876	1.19613	FALSE
TISP43B	0	0.00641347	0.0184437	FALSE	FALSE	0	0.0234753	0.0596621	FALSE
TISP43	0	0.019099	0.1749	FALSE		0.090445	0.116832	0.145784	FALSE
median: median TPM
mean: mean TPM
sd: standard deviation of TPM values
expressed: true if mean TPM is greater than 1
family expressed: true if at last one paralog is expressed

### Sheet: S4
Table S4. Differential expression of ancestral-derived gene pairs in LCLs.
	GEUVADIS (N=445)				GEUVADIS with CN correction (N=445)
paralog	logFC	p-value	adj. p-value	DE	interaction coefficient	interaction p-value	paralog coefficient	paralog p-value	Paralog adj. p-value	DE
ARHGAP11B	-2.64571	1.2188e-74	2.86367e-74	TRUE	-0.137885	0.774982	-2.75794	4.07319e-254	4.20896e-253	TRUE
ARHGEF34P	-1.05455	1.15e-70	1.98055e-70	TRUE	0.484685	1.63548e-07	-1.11172	7.51326e-66	1.29395e-65	TRUE
ARHGEF35	-0.10653	0.00191788	0.00191788	TRUE	0.17528	0.24732	-0.442914	6.81831e-05	7.54885e-05	TRUE
DUSP22B	-1.99492	1.22706e-74	2.86367e-74	TRUE	0.402355	0.0940191	-2.57487	3.6759e-221	2.84882e-220	TRUE
FAM72D	-0.227338	4.57653e-47	6.44875e-47	TRUE	0.54565	0.0421546	NA	NA	NA	NA
FAM72B	0.23067	3.78812e-60	6.18062e-60	TRUE	0.130281	0.623357	0.253657	3.51704e-07	4.1934e-07	TRUE
FAM72C	-0.102146	0.000295562	0.000305414	TRUE	1.02697	0.000519615	NA	NA	NA	NA
FRMPD2B	-2.78293	4.72412e-74	9.15298e-74	TRUE	1.67564	0.0408741	NA	NA	NA	NA
GPR89B	0.15811	4.8468e-11	5.3661e-11	TRUE	0.0721569	0.855724	0.129894	1.52269e-07	1.9668e-07	TRUE
GTF2H2B	-1.67174	1.38565e-74	2.86367e-74	TRUE	0.736087	3.30479e-10	-1.42103	7.63939e-132	2.36821e-131	TRUE
GTF2H2	-3.26904	1.2188e-74	2.86367e-74	TRUE	0.372202	0.00131168	NA	NA	NA	NA
GTF2IP1	-0.876984	1.94963e-55	3.02193e-55	TRUE	0.767277	2.92361e-05	-1.02661	5.26634e-89	1.36047e-88	TRUE
GTF2IP4	-1.91921	1.2188e-74	2.86367e-74	TRUE	0.334044	0.0856419	-1.97665	1.46381e-212	9.07562e-212	TRUE
GTF2IRD2B	0.595108	2.33059e-23	2.88993e-23	TRUE	-0.542034	0.0308062	NA	NA	NA	NA
GTF2IRD2P1	-6.19922	1.29517e-74	2.86367e-74	TRUE	0.0432644	0.958433	-6.96675	8.18157e-167	3.62327e-166	TRUE
NAIP-B	0.28367	5.95587e-06	6.36662e-06	TRUE	2.32804	4.99705e-08	0.0705944	0.691586	0.691586	FALSE
NAIP-C	-0.570331	3.29243e-12	3.78019e-12	TRUE	0.514354	0.148302	-0.434746	0.00136756	0.00146187	TRUE
NAIP-D	-2.20174	9.51634e-54	1.40479e-53	TRUE	-2.7029	0.00144432	NA	NA	NA	NA
NCF1C	-1.25602	1.25217e-74	2.86367e-74	TRUE	0.127678	0.490083	-1.39076	1.49779e-139	5.15904e-139	TRUE
NCF1B	-2.06562	1.2188e-74	2.86367e-74	TRUE	-0.0655514	0.76531	-2.19123	6.60341e-208	3.41176e-207	TRUE
OCLNP2	-2.68897	3.98433e-73	7.26554e-73	TRUE	-0.276134	0.734542	-3.98686	1.52582e-59	2.4895e-59	TRUE
OCLNP1	-1.32601	3.1245e-45	4.21129e-45	TRUE	1.23596	0.0986675	-1.19007	2.17027e-06	2.4918e-06	TRUE
ROCK1P1	-5.38963	1.22706e-74	2.86367e-74	TRUE	-2.26351	2.94099e-08	-5.9301	0	0	TRUE
SERF1B	6.26875	1.2188e-74	2.86367e-74	TRUE	-4.40354	1.60296e-08	8.82801	4.11205e-83	9.10526e-83	TRUE
SMN2	-0.474144	7.60207e-23	9.06401e-23	TRUE	1.60521	3.99545e-25	-2.06552	1.23356e-103	3.47638e-103	TRUE
SRGAP2B	-1.43331	1.24374e-74	2.86367e-74	TRUE	1.8098	4.71674e-05	-1.49691	1.55178e-151	6.01313e-151	TRUE
SRGAP2C	-1.64997	1.2188e-74	2.86367e-74	TRUE	3.04411	1.53813e-16	-1.53929	8.14035e-86	1.94116e-85	TRUE
SRGAP2D	-2.40703	1.2188e-74	2.86367e-74	TRUE	4.63358	1.49389e-06	-1.4825	2.75931e-24	4.07326e-24	TRUE
TCAF1	0.660264	5.70199e-31	7.36507e-31	TRUE	-0.337117	0.157039	0.566395	0.104919	0.108416	FALSE
TCAF2P1	-3.83444	1.2188e-74	2.86367e-74	TRUE	0.136799	0.313206	-4.22992	1.33902e-81	2.7673e-81	TRUE
LOC154761	-2.39983	1.2692e-74	2.86367e-74	TRUE	-1.14664	0.12853	-6.08863	2.85962e-35	4.43242e-35	TRUE
logFC: log2 fold-changed of derived/ancestral expression					interaction coefficient: CN*paralog interaction coefficient from linear model with interaction
p-value: raw p-value from paired Wilcoxon signed-rank test					interaction p-value: CN*paralog p-value from linear model with interaction
adj. p-value: Benjamini-Hochberg corrected p-value					paralog coefficient: coefficient for difference of paralogs from linear model without interaction
DE: differentially expressed (5% FDR)					paralog p-value: p-value for difference of paralogs from linear model without interaction

### Sheet: S5
Table S5. CN effect on HSD paralog expression
paralog	coefficient	adj. R-squared	p-value	adj. p-value	CN sensitive
ARHGAP11A	0.677573	0.00717818	0.0407699	0.0652318	FALSE
ARHGAP11B	0.539688	0.00731073	0.0393746	0.0651717	FALSE
ARHGEF5	0.0282061	-0.00142101	0.543334	0.610764	FALSE
ARHGEF34P	0.512891	0.0774608	1.39573e-09	5.70369e-09	TRUE
ARHGEF35	0.203487	0.00235748	0.152992	0.229488	FALSE
DUSP22	0.308756	0.0144042	0.00645752	0.0134766	TRUE
DUSP22B	0.711111	0.187712	5.24117e-22	3.1447e-21	TRUE
FAM72A	-0.0568435	-0.00213315	0.814857	0.832194	FALSE
FAM72D	0.488807	0.0420434	7.72619e-06	2.06032e-05	TRUE
FAM72B	0.0734376	-0.0014367	0.547143	0.610764	FALSE
FAM72C	0.970124	0.408321	1.17765e-52	2.82636e-51	TRUE
FRMPD2	0.408304	0.00854209	0.0285613	0.0489622	TRUE
FRMPD2B	2.08395	0.0126281	0.0100767	0.0186032	TRUE
GPR89A	-0.237877	-0.000358629	0.35966	0.442658	FALSE
GPR89B	-0.165721	-0.00156918	0.58143	0.634287	FALSE
GTF2H2C	0.3624	0.0668332	1.88816e-08	6.04211e-08	TRUE
GTF2H2B	1.09849	0.333796	3.35679e-41	4.02814e-40	TRUE
GTF2H2	0.734602	0.211841	6.21258e-25	4.26005e-24	TRUE
GTF2I	0.103791	-0.000204277	0.340815	0.430503	FALSE
GTF2IP1	0.871068	0.0699982	8.71034e-09	3.21613e-08	TRUE
GTF2IP4	0.437836	0.0135626	0.00796965	0.0153017	TRUE
GTF2IRD2	0.981006	0.0675812	1.5729e-08	5.39278e-08	TRUE
GTF2IRD2B	0.438972	0.0117821	0.0124736	0.0221753	TRUE
GTF2IRD2P1	1.02427	0.000554735	0.264839	0.343575	FALSE
NAIP	0.074975	-0.00211708	0.803473	0.832194	FALSE
NAIP-B	2.40302	0.153732	5.05096e-18	2.69385e-17	TRUE
NAIP-C	0.589329	0.0167333	0.00362067	0.00789965	TRUE
NAIP-D	-2.62792	0.0242306	0.000576036	0.00145525	TRUE
NCF1	0.346356	0.0238114	0.000637973	0.00153114	TRUE
NCF1C	0.474034	0.0170258	0.00336796	0.0076982	TRUE
NCF1B	0.280805	0.00179735	0.180465	0.262494	FALSE
OCLN	0.723831	0.0139001	0.00732412	0.0146482	TRUE
OCLNP2	0.447697	0.00127345	0.21143	0.284343	FALSE
OCLNP1	1.9598	0.0608477	8.12077e-08	2.43623e-07	TRUE
ROCK1	0.0191273	-0.00223049	0.913301	0.913301	FALSE
ROCK1P1	-2.24438	0.11261	2.14827e-13	1.03117e-12	TRUE
SERF1A	4.88729	0.0581658	1.55867e-07	4.40094e-07	TRUE
SERF1B	0.483754	0.400146	2.48584e-51	3.97735e-50	TRUE
SMN1	0.544036	0.277329	2.46424e-33	2.36567e-32	TRUE
SMN2	2.14924	0.452596	3.69112e-60	1.77174e-58	TRUE
SRGAP2B	-0.142712	-0.00119892	0.49412	0.578481	FALSE
SRGAP2C	1.0916	0.0773738	1.42592e-09	5.70369e-09	TRUE
SRGAP2D	2.68106	0.256227	1.50354e-30	1.20284e-29	TRUE
TCAF1P1	0.38167	0.00366676	0.105307	0.163056	FALSE
TCAF1	0.0445533	-0.00108283	0.471332	0.565598	FALSE
TCAF2	0.0146777	-0.00209288	0.78757	0.832194	FALSE
TCAF2P1	0.151477	0.00124539	0.213257	0.284343	FALSE
TCAF2C	-1.13197	0.00146537	0.199416	0.281528	FALSE
coefficient: CN coefficient from linear model
p-value: CN p-value from linear model
adj. p-value: Benjamini-Hochberg corrected p-value
CN senstivie: "true" for significant effect of CN (5% FDR)

### Sheet: S6
Table S6. Luciferase reporter assays
						HeLa assays							LCL assays
family	name	coordinates (GRCh38, unless otherwise noted)	size (bp)	homolog	nonmatching bases (vs. A)	replicates	median relative luminescence	SD relative luminescence	p-value vs. empty	FC vs. A	p-value vs. A	transfections	measurements	median relative luminescence	SD relative luminescence	p-value vs. empty	FC vs. A	p-value vs. A
ARHGAP11	promoter	chr15:32615304-32616146	843	A	0	36	10.19	8.99	5.59e-15	-	-	2	16	2.36184	1.1782	0.290132	-	-
		chr15:30625917-30626757	841	B	11	36	38.86	14.23	<2E-16	3.81261	4.35368e-10	2	16	10.1646	1.05419	0.00117649	4.30369	0.00817631
		panTro6:chr15:10826770-10827611	842	chimp	14	24	28.33	15.11	1.26e-10	2.77948	0.00646806	2	16	13.5683	1.55541	0.000366509	5.7448	0.00293403
	element 1 (A)	chr15:32636063-32637778	1716	A	-	22	0.553848	0.142789	<2E-16	-	-
	element 2 (B)	chr15:30649440-30652391	2952	B	-	22	2.10494	0.562382	1.07e-14	-	-
	element 3 (B)	chr15:30695410-30697879	2470	B	-	22	2.34303	0.647889	<2E-16	-	-
NCF1	promoter	chr7:74773304-74774058	755	A	0	36	10.05	9.26	4.22e-12	-	-	2	16	3.49943	0.322966	0.000384462	-	-
		chr7:73219918-73220672; chr7:75171917-75172671	755	B/C	2	27	8.06	1.38	<2E-16	0.802311	0.000119518	2	16	3.45562	0.280033	0.00030996	0.987483	0.74815
		chr7:72448890-72449643	754	chimp	9	24	7.46	1.42	<2E-16	0.74229	4.65487e-05	2	16	3.74016	0.220968	0.000254637	1.06879	0.396148
	element 1	chr7:74768838-74770294	1457	A	0	22	23.568	4.0123	2.49721e-11	-	-	2	40	29.7464	1.41284	0.0004334	-	-
		chr7:73215442-73216900	1459	B	6	22	10.1555	0.922082	2.51447e-11	0.281878	1.89029e-11	2	40	18.6106	1.89676	0.0029461	0.625643	0.0319886
		chr7:75175759-75177216	1458	C	4	22	6.6433	0.752682	2.49721e-11	0.430905	1.89029e-11	2	40	14.535	2.27522	0.0068523	0.488632	0.0149856
DUSP22	promoter	chr6:290931-292424	1494	A	0	24	208.56	68.35	<2E-16	-	-	2	16	108.474	10.8458	0.000129158	-	-
		-	1496	B	7	24	133.42	79.84	<2E-16	0.639706	<2E-16	2	16	62.7324	5.31952	0.00081349	0.578319	0.0108856
		panTro6_chr6:154767-156258	1492	chimp	22	24	125.83	47.45	<2E-16	0.603342	<2E-16	2	16	24.6978	16.5575	0.0293354	0.227684	0.00165045
	element 1	chr6:257197-259981	2785	A/B chimera	0	44	0.49	0.88	0.031	-	-
		-	2786	B	7	40	0.37	0.31	2.06e-09	0.755932	0.625849
	element 2	chr6:305148-309480	4329	A	0	28	2.16	0.68	<2E-16	-	-
		-	4334	B	9	32	3.05	3.6	<2E-16	1.50874	2.69542e-06
	element 3	chr6:316260-320713	4455	A	0	36	0.96	0.69	0.242	-	-
		-	4455	B	9	48	0.69	3.13	7.4e-05	0.703496	0.0520774
	element 4	chr6:336048-340265	4218	A	0	28	2.31	1.69	3.45e-16	-	-
		-	4218	B	3	28	2.56	1.22	<2E-16	1.30459	0.0163359
	element 5	chr6:345955-348933	2989	A/B chimera	0	24	4.49	2.26	<2E-16	-	-
		-	2977	B	21	24	3.38	3.33	<2E-16	0.784142	0.336955
	element 6	chr6:364322-365631	1323	A	0	28	5.56	2.99	<2E-16	-	-	4	16	2.9259	0.270409	<2E-16		-
		-	1308	B	20	24	2.43	3.09	3.05e-10	0.414302	8.76586e-05	4	16	2.10513	0.217729	8e-07	0.71948	0.0001185

### Sheet: S7
Table S7. Primers
Gene family	Application	P1	P2	Locus Primer	IDT Design ID	Note
ARHGAP11	Expression	/rhAmp-F/GCACAGAGGAAAAGAATAAAGCTATrACTGT/GT1/	/rhAmp-Y/GCACAGAGGAAAAGAATAAAGCTACrACTGT/GT1/	GCGTGGTCAGCCAGAAGACArGGAGA/GT2/	CD.GT.BSWP7483.1
ROCK1	Expression	/rhAmp-F/TTTTGTTCGTGCTTCCCCTTrGAACG/GT3/	/rhAmp-Y/TTTTGTTCGTGCTTCCCCTCrGAACG/GT3/	GCCACTTTCCGGAAAGACTGATTGrCAGTG/GT2/	CD.GT.YSJR5191.1
DUSP22	Expression	/rhAmp-F/CATGTGTGTATGTTGTGAAAGTrGTCTG/GT1/	/rhAmp-Y/CATGTGTGTATGTTGTGAAAGCrGTCTG/GT1/	GCCAGCAATATGAATTCTGTGACTTCrCAGCA/GT2/	Hs.GT.rs6927235.C.1	DUSP22-1
DUSP22	Expression				Hs.GT.rs1046656.T.1	DUSP22-2
DUSP22	Expression	/rhAmp-F/GTGGAGCAGTTTTCCGrGCACT/GT2/	/rhAMP-Y/GGTGGAGCAGTTTTCCArGCACT/GT2/	GCAAGACAAGCAGTGGGAAGrGAAGG/GT3/	CD.GT.JZMG1347.1 (rs11242812)	DUSP22-3
DUSP22	ChIP	/rhAmp-F/GTCAATGGTGTATTTCTGTATTACATTTArUATGC/GT4/	/rhAMP-Y/GTCAATGGTGTATTTCTGTATTACATTTCrUATGC/GT4/	GCTCTCTAGGAAATCACCAGTTTGArGGAGT/GT3/	CD.GT.VSGJ6177.1 (rs966177)	DUSP22 element 3
DUSP22	ChIP	/rhAmp-F/TGGACTTTTAGCGCATCCGrUCACC/GT3/	/rhAmp-Y/TGGACTTTTAGCGCATCCArUCACC/GT3/	GCATCCAGCCAAAGAAAGAGTTACAArAAGCA/GT4/	Hs.GT.rs7738276.A.1	DUSP22 element 4
DUSP22	ChIP	/rhAmp-F/TCGAGTTTTCTCAGCTATATGAGGrGCTAG/GT4/	/rhAmp-Y/GTCGAGTTTTCTCAGCTATATGAGArGCTAG/GT4/	GCGATTGGGTAAGGGCTTCTCTArCATCA/GT1/	Hs.GT.rs4959216.T.1	DUSP22 element 5
ARHGAP11	luciferase	GGCCTTGAAGGAACAAGTGA	TCCAATTTCCAAACGCTCTC		promoter
ARHGAP11	luciferase	TTCTATCAACAATTGGGAAATGCTT	TTGTACCAGGCCCTTCCTCT		element 1 (A)
ARHGAP11	luciferase	TAAGTTTGTTTTCCCCTGTAACATA	CCACACCCATCCTGTAGGG		element 2 (B)
ARHGAP11	luciferase	AGGCTTCAGTGCCTTTGTGT	AGCTTCCCCATCCAGGAGTA		element 3 (B)
NCF1	luciferase	AAAAATTTAACCGGGCATGG	GATGTGACGGATGAAGGTGTC		promoter
NCF1	luciferase	GACGTGGGGGAATTCTTGGG	CCTGTCAAATGCCTCCTCGAA		element 1
DUSP22	luciferase	AACCTCACCCGTTTTCTCGG	GTGCTCGCAGTGTCAACAAG		promoter
DUSP22	luciferase	TCTGACTGCCTTTGGTTGACTA	CTCTTGCACAGCCTAGATGGTC		element 1
DUSP22	luciferase	GCTTTAGACTTCTCATGGGTGA	TTCATTGCTCCAACCTCTCAG		element 2
DUSP22	luciferase	CATAGCCCTTCAGGACTACAC	CTCCCCACTGAGTCAAACC		element 3
DUSP22	luciferase	CAGCTTTAGCAGTCCGTCTT	AAACCAGCCCACGTTTGTA		element 4
DUSP22	luciferase	CCTTAGCGTATTCTGGTCGG	ATTATCGTAGGTCAGCGGAG		element 5
DUSP22	luciferase	CTATTTCCGCTCTTCATTGTCG	CCTTGTACACTGTAGGCGAGT		element 6
ACTB	ChIP	AGGGTGAGGATGCCTCTCTT	GGGCTTCTTGTCCTTTCCTT		H3K27ac positive
HER2	ChIP	TTGGAATGCAGTTGGAGGGG	GGTTTCTCCGGTCCCAATGG		H3K27ac negative
